# NanoTrans: an integrated computational framework for comprehensive transcriptome analysis with Nanopore direct RNA sequencing

**DOI:** 10.1101/2022.11.29.518309

**Authors:** Ludong Yang, Xinxin Zhang, Fan Wang, Li Zhang, Jing Li, Jia-Xing Yue

## Abstract

Nanopore direct RNA sequencing (DRS) provides the direct access to native RNA strands with full-length information, shedding light on rich qualitative and quantitative properties of gene expression profiles. Here with NanoTrans, we present an integrated computational framework that comprehensively covers all major DRS-based application scopes, including isoform clustering and quantification, poly(A) tail length estimation, RNA modification profiling, and fusion gene detection. In addition to its merit in providing such a streamlined one-stop solution, NanoTrans also shines in its workflow-orientated modular design, batch processing capability, all-in-one tabular and graphic report output, as well as automatic installation and configuration supports. Finally, by applying NanoTrans to real DRS datasets of yeast, *Arabidopsis*, as well as human embryonic kidney and cancer cell lines, we further demonstrated its utility, effectiveness, and efficacy across a wide range of DRS-based application settings.
