## Supplementary Table for "NanoTrans: an integrated computational framework for comprehensive transcriptome analysis with Nanopore direct RNA sequencing"

### Sheet: Table_S1
Table S1. Public datasets used for application demonstration.
Dataset	Organisms	Raw data Bioproject ID	Analyzed samples	Demonstrated applications	Reads accession	URL for downloading	URL for genome sequence FASTA file downloading	URL for genome annotation GTF file downloading
Datase 1	Saccharomyces cerevisiae (Yeast)	PRJEB39819	BY4741.WT.30C.rep1	Isoform clustering and quantification, Isoform poly(A) length profiling	ERR4977431	ftp://ftp.sra.ebi.ac.uk/vol1/run/ERR497/ERR4977431/adult_TENT5A_WT_1.tar.gz	https://ftp.ensembl.org/pub/release-107/fasta/saccharomyces_cerevisiae/dna/Saccharomyces_cerevisiae.R64-1-1.dna_sm.toplevel.fa.gz	https://ftp.ensembl.org/pub/release-107/gtf/saccharomyces_cerevisiae/Saccharomyces_cerevisiae.R64-1-1.107.gtf.gz
Datase 2	Arabidopsis thaliana (Arabidopsis)	PRJEB32782	vir1.rep1, vir1.rep2,vir1.rep3, vir1.rep4, VIRc.rep1, VIRc.rep2,VIRc.rep3, VIRc.rep4	Isoform clustering and quantification, Isoform expression and splicing comparison, Isoform RNA modification detection	ERR3764352-ERR3764359	ftp://ftp.sra.ebi.ac.uk/vol1/run/ERR376/ERR3764352/vir1_nanopore_drs_1.tar.gz ftp://ftp.sra.ebi.ac.uk/vol1/run/ERR376/ERR3764353/vir1_nanopore_drs_2.tar.gz ftp://ftp.sra.ebi.ac.uk/vol1/run/ERR376/ERR3764354/vir1_nanopore_drs_3.tar.gz ftp://ftp.sra.ebi.ac.uk/vol1/run/ERR376/ERR3764355/vir1_nanopore_drs_4.tar.gz ftp://ftp.sra.ebi.ac.uk/vol1/run/ERR376/ERR3764356/VIRc_nanopore_drs_1.tar.gz ftp://ftp…	http://ftp.ensemblgenomes.org/pub/plants/release-54/fasta/arabidopsis_thaliana/dna/Arabidopsis_thaliana.TAIR10.dna_sm.toplevel.fa.gz	http://ftp.ensemblgenomes.org/pub/plants/release-54/gtf/arabidopsis_thaliana/Arabidopsis_thaliana.TAIR10.54.gtf.gz
Datase 3	Homo sapiens (Human, embryonic cell lines)	PRJEB39819	HEK293.TENT5A.WT.rep1, HEK293.TENT5A.WT.rep1, HEK293.TENT5A.MUT.rep1, HEK293.TENT5A.MUT.rep2	Isoform clustering and quantification, Isoform poly(A) length profiling	ERR5534379-ERR5534382	ftp://ftp.sra.ebi.ac.uk/vol1/run/ERR553/ERR5534379/HEK293_TENT5A_WT_tether_rep1.tar.gz ftp://ftp.sra.ebi.ac.uk/vol1/run/ERR553/ERR5534380/HEK293_TENT5A_WT_tether_rep2.tar.gz ftp://ftp.sra.ebi.ac.uk/vol1/run/ERR553/ERR5534381/HEK293_TENT5A_MUT_tether_rep1.tar.gz ftp://ftp.sra.ebi.ac.uk/vol1/run/ERR553/ERR5534382/HEK293_TENT5A_MUT_tether_rep2.tar.gz	http://ftp.ensembl.org/pub/release-107/fasta/homo_sapiens/dna/Homo_sapiens.GRCh38.dna_sm.primary_assembly.fa.gz	http://ftp.ensembl.org/pub/release-107/gtf/homo_sapiens/Homo_sapiens.GRCh38.107.gtf.gz
Datase 4	Homo sapiens (Human, cancer cell lines)	PRJEB44348	SGNex.A549.rep1, SGNex.K562.rep1	Isoform clustering and quantification, Gene fusion detection	ERR9286473 and ERR9286521	http://sg-nex-data.s3.amazonaws.com/data/sequencing_data_ont/fast5/SGNex_A549_directRNA_replicate1_run1/SGNex_A549_directRNA_replicate1_run1.tar.gz http://sg-nex-data.s3.amazonaws.com/data/sequencing_data_ont/fast5/SGNex_K562_directRNA_replicate1_run1/SGNex_K562_directRNA_replicate1_run1.tar.gz	http://ftp.ensembl.org/pub/release-107/fasta/homo_sapiens/dna/Homo_sapiens.GRCh38.dna_sm.primary_assembly.fa.gz	http://ftp.ensembl.org/pub/release-107/gtf/homo_sapiens/Homo_sapiens.GRCh38.107.gtf.gz
Datase 5	Triticum aestivum (Wheat)	PRJCA017047	wt1, wt2, mutant1, mutant2	Benchmarking analysis	CRR786043, CRR786046, CRR786061, CRR786077	https://cncb-gsa.obs.cn-north-4.myhuaweicloud.com:443/data/gsapub/CRA011072/CRR786043/CRR786043.tar.gz https://cncb-gsa.obs.cn-north-4.myhuaweicloud.com:443/data/gsapub/CRA011074/CRR786046/CRR786046.tar.gz https://cncb-gsa.obs.cn-north-4.myhuaweicloud.com:443/data/gsapub/CRA011076/CRR786061/CRR786061.tar.gz https://cncb-gsa.obs.cn-north-4.myhuaweicloud.com:443/data/gsapub/CRA011079/CRR786077/CRR7…	https://ftp.ensemblgenomes.ebi.ac.uk/pub/plants/release-58/fasta/triticum_aestivum/dna/Triticum_aestivum.IWGSC.dna_sm.toplevel.fa.gz	https://ftp.ensemblgenomes.ebi.ac.uk/pub/plants/release-58/gtf/triticum_aestivum/Triticum_aestivum.IWGSC.58.gtf.gz

### Sheet: Table_S2
Table S2. Replicated results from previous studies.
Used Dataset	Replicated results in this work	Corresponding results in the previous study	Reference	Reference URL
Dataset 1	Figure 2A	Figure 1C	Tudek et al., 2021	https://doi.org/10.1038/s41467-021-25251-w
Dataset 2	Figure 2B	Figure 6—figure supplement 1D	Parker et al., 2020	https://elifesciences.org/articles/49658/figures#fig6s1
Dataset 2	Figure 3C	Figure 4A	Parker et al., 2020	https://doi.org/10.7554/eLife.49658
Dataset 2	Figure 3D	Figure 1A	Parker et al., 2020	https://doi.org/10.7554/eLife.49658
Dataset 2	Figure 4C, E, F	Figure 5B-D	Parker et al., 2020	https://doi.org/10.7554/eLife.49658
Dataset 2	Figure 4G	Figure 7E	Parker et al., 2020	https://doi.org/10.7554/eLife.49658
Dataset 3	Figure 5A, B	Figure 4C, 6F	Gewartowska et al., 2021	https://doi.org/10.1016/j.celrep.2021.109015
Dataset 4	Figure 5E	CCLE database*	Ghandi et al., 2019	https://doi.org/10.1038/s41586-019-1186-3
Footnote
* https://depmap.org/portal/gene/NCEH1?tab=characterization&characterization=fusion

### Sheet: Table_S3
Table S3. The summary statistics of the basecalled reads from Dataset 1.
Sample	BY4741.WT.30C.rep1
Mean read length (bp)	705.5
Mean read quality	10.5
Median read length (bp)	599
Median read quality	10.7
Number of reads (million)	1.62
Read length N50 (bp)	806
Stdev of read length (bp)	406.9
Total bases (Gb)	1.15
Footnote
Stdev: standard deviation.
NanoTrans directly outputs this kind of summary table for each analyzed sample.

### Sheet: Table_S4
Table S4. The summary statistics of the basecalled reads from Dataset 2.
Sample	vir1.	vir1.	vir1.	vir1.	VIRc.	VIRc.	VIRc.	VIRc.
	rep1	rep2	rep3	rep4	rep1	rep2	rep3	rep4
Mean read length (bp)	1040	1044.1	1068.7	987.9	1024.1	1042.2	1024.5	1012.2
Mean read quality	10.6	11.4	11.3	11.6	10.9	10.6	11.4	11.6
Median read length (bp)	920	912	927	861	909	920	900	896
Median read quality	10.9	11.7	11.6	11.9	11.2	10.9	11.7	11.8
Number of reads (million)	1.16	0.85	1.82	1.31	1.19	1.67	1.66	1.41
Read length N50 (bp)	1265	1216	1236	1132	1210	1196	1170	1173
Stdev of read length (bp)	757.2	629.8	649.1	611.9	715.9	608.1	605.1	592.2
Total bases (Gb)	1.2	0.88	1.95	1.3	1.22	1.74	1.7	1.43
Footnote
Stdev: standard deviation.
NanoTrans directly outputs this kind of summary table for each analyzed sample.

### Sheet: Table_S5
Table S5. The summary statistics of the basecalled reads from Dataset 3.
Sample	TENT5A.	TENT5A.	TENT5A.	TENT5A.
	WT.rep1	WT.rep2	MUT.rep1	MUT.rep2
Mean read length (bp)	1198.8	1151.5	1199.1	1209.5
Mean read quality	10.9	9.4	10.8	10.8
Median read length (bp)	910	885	913	928
Median read quality	11.1	9.6	11.1	11.1
Number of reads (million)	0.45	1.9	2.1	0.91
Read length N50 (bp)	1585	1507	1583	1596
Stdev of read length (bp)	935.6	900	932.1	938
Total bases (Gb)	0.54	2.22	2.52	1.1
Footnote
Stdev: standard deviation.
NanoTrans directly outputs this kind of summary table for each analyzed sample.

### Sheet: Table_S6
Table S6. The summary statistics of the basecalled reads from Dataset 4.
Sample	A549.rep1	K562.rep1
Mean read length (bp)	982.5	892.3
Mean read quality	10.2	10.1
Median read length (bp)	804	682
Median read quality	10.3	10.3
Number of reads (million)	0.53	0.68
Read length N50 (bp)	1280	1136
Stdev of read length (bp)	679.3	670.8
Total bases (Gb)	0.52	0.61
Footnote
Stdev: standard deviation.
NanoTrans directly outputs this kind of summary table for each analyzed sample.

### Sheet: Table_S7
Table S7. The summary statistics of the basecalled reads from Dataset 5.
Sample	wt1	wt2	mu1	mu2
Mean read length (bp)	846.9	801.2	488.8	681.8
Mean read quality	9.1	9.8	9.2	8.6
Median read length (bp)	701	668	401	544
Median read quality	10.2	11.1	10.4	9.8
Number of reads (million)	0.22	0.21	0.2	0.19
Read length N50 (bp)	1059	998	630	908
Stdev of read length (bp)	584.3	552.9	349.5	544.8
Total bases (Gb)	0.18	0.17	0.1	0.13
Footnote
Stdev: standard deviation.
NanoTrans directly outputs this kind of summary table for each analyzed sample.

### Sheet: Table_S8
Table S8. Description of third-party software packages that will be automatically downloaded and installed during the NanoTrans installation.
Software name	Software version	Environmental variable in NanoTrans	Software required by	Function description	Software URL
cpanm	1.7045	$cpanm_dir	installation script	installing Perl modules	https://cpanmin.us/
Perl module Test::More	1.30209	$cpanm_dir	installation script	facilitating Perl module installation	https://metacpan.org/pod/Test::More
Perl module Env	1.04	$cpanm_dir	module 03, 04, 05, 15, 16, 17	loading environmental variables into perl scripts	https://metacpan.org/pod/Env
Perl module Statistics::Descriptive	3.0612	$cpanm_dir	module 01	calculting summary statistics	https://metacpan.org/pod/Statistics::Descriptive
Perl module Statistics::Descriptive::Discrete	0.07	$cpanm_dir	module 01	calculting summary statistics	https://metacpan.org/pod/Statistics::Descriptive::Discrete
R package optparse	1.7.3	$R_LIBS	module 02, 03, 04, 05, 06	parse arguments	https://cran.r-project.org/web/packages/optparse/index.html
R package ggplot2	3.4.4	$R_LIBS	module 02, 03, 04, 05, 06	plotting graph	https://cran.r-project.org/web/packages/ggplot2/index.html
R package ggrepel	0.9.4	$R_LIBS	module 02, 03, 04, 05, 06	plotting graph	https://cran.r-project.org/web/packages/ggrepel/index.html
R package dplyr	1.1.4	$R_LIBS	module 02, 03, 04, 05, 06	plotting graph	https://cran.r-project.org/web/packages/dplyr/index.html
R package generics	0.1.3	$R_LIBS	module 02, 03, 04, 05, 06	providing some S3 generics	https://cran.r-project.org/web/packages/generics/index.html
R package data.table	1.14.10	$R_LIBS	module 03, 04	processing big data frame	https://cran.r-project.org/web/packages/data.table/index.html
R package tibble	3.2.1	$R_LIBS	module 03, 04	processing data frame	https://cran.r-project.org/web/packages/tibble/index.html
R package tidyr	1.3.0	$R_LIBS	module 03, 04	processing data frame	https://cran.r-project.org/web/packages/tidyr/index.html
R package ggseqlogo	0.1	$R_LIBS	module 04	plotting graph	https://cran.r-project.org/web/packages/ggseqlogo/index.html
R package DT	0.31	$R_LIBS	module 07	showing data frame in HTML	https://cran.r-project.org/web/packages/DT/index.html
miniconda	py39_23.11.0-1	$miniconda_dir	installation script	installing conda packages	https://conda.io/en/main/miniconda.html
blast	2.2.31	$blast_dir	module 00 (Reference_Genome)	facilitating windowmasker installation	https://ftp.ncbi.nlm.nih.gov/blast/executables/blast+/
minimap2	2.24-r1122	$minimap2_dir	module 01, 02, 03, 04, 05, 06	long-read mapping	https://github.com/lh3/minimap2
bedtools	2.30.0	$bedtools_dir	module 00 (Reference_Genome), 02	operating BED-formated files	https://github.com/arq5x/bedtools2
Guppy-GPU	6.2.1	$guppy_gpu_dir	module 00 (Long_Reads)	long-read basecalling (GPU mode)	https://nanoporetech.com/community
Guppy-CPU	6.2.1	$guppy_cpu_dir	module 00 (Long_Reads)	long-read basecalling (CPU-mode)	https://nanoporetech.com/community
Dorado	0.6.0	$dorado_dir	module 00 (Long_Reads)	long-read basecalling	https://github.com/nanoporetech/dorado
Nanoplot	1.40.0	$nanoplot_dir	module 00 (Long_Reads)	quality control for basecalled reads	https://github.com/wdecoster/NanoPlot
samtools	1.16.1	$samtools_dir	module 00 (Reference_Genome), 01	indexing reference genome, processing long-read mapping results	https://github.com/samtools/samtools
Picard Tools	2.19.0	$picard_dir	module 01	processing long-read mapping results	https://github.com/broadinstitute/picard
gffread	0.12.7	$gffread_dir	module 00 (Reference_Genome)	preprocessing reference transcriptome	http://ccb.jhu.edu/software/stringtie/gff.shtml#gffread
Nanopolish	0.14.0	$nanopolish_dir	module 04, 05	detecting rna modification, profiling poly(A) tail length	https://github.com/jts/nanopolish
Xpore	2.1	$xpore_dir	module 04	detecting rna modification	https://github.com/GoekeLab/xpore
flair	2.0.0	$flair_dir	module 02, 03	clustering & quantifying isoforms, differential expression & splicing comparison	https://github.com/BrooksLabUCSC/flair
tabix	1.11	$site_packages	module 04	indexing tab-delimited genome position files	https://www.htslib.org/doc/tabix.html
Python package pysam	0.22.0	$site_packages	module 04	processing alignment sequencing data	https://pysam.readthedocs.io/en/latest/installation.html
Python package numpy	1.26.0	$site_packages	module 04	processing array	https://numpy.org/
Python package pandas	2.1.4	$site_packages	module 04	tidying data	https://pandas.pydata.org/
Python package matplotlib	3.8.2	$site_packages	module 04	plotting graph	https://matplotlib.org/
Python package cyushuffle	1.1.2	$site_packages	module 04	shuffling DNA/RNA sequences	https://github.com/guma44/ushuffle
JAFFA	2.3	$jaffal_dir	module 06	detect gene fusion	https://github.com/BoevaLab/FREEC
Trimmomatic	0.38	$trimmomatic_dir	module 06	detect gene fusion	https://github.com/usadellab/Trimmomatic
bpipe	0.9.9.2	$bpipe_dir	module 06	detect gene fusion	https://docs.bpipe.org/
velvet	1.2.10	$velvet_dir	module 06	detect gene fusion	https://github.com/dzerbino/velvet
oases	0.2.09	$oases_dir	module 06	detect gene fusion	https://github.com/dzerbino/oases
bowtie2	2.4.5	$bowtie_dir	module 06	detect gene fusion	https://bowtie-bio.sourceforge.net/bowtie2/index.shtml
fastx_toolkit	0.0.13	$fastx_toolkit	module 06	detect gene fusion	http://hannonlab.cshl.edu/fastx_toolkit/
BBmap	39	$bbmap_dir	module 06	detect gene fusion	https://jgi.doe.gov/data-and-tools/software-tools/bbtools/bb-tools-user-guide/bbmap-guide/
UCSC bedPartition	linux.x86_64	$ucsc_dir	module 06	detect gene fusion	https://hgdownload.cse.ucsc.edu/admin/exe/linux.x86_64/bedPartition
UCSC gtfToGenePred	linux.x86_64	$ucsc_dir	module 06	detect gene fusion	https://hgdownload.cse.ucsc.edu/admin/exe/linux.x86_64/gtfToGenePred
UCSC blat	linux.x86_64	$ucsc_dir	module 06	detect gene fusion	http://hgdownload.soe.ucsc.edu/admin/exe/linux.x86_64/blat/
Quarto	1.3.450	$quarto_dir	module 07	reporting results	https://quarto.org/
